# *FvFT1-FvTFL1* epistasis drives flowering time adaptation in woodland strawberry

**DOI:** 10.1101/2025.06.11.659068

**Authors:** Sergei Lembinen, Elli Koskela, Guangxun Fan, Tuomas Toivainen, Quan Zhou, Javier Andrés, Aleksia Vaattovaara, Pasi Rastas, Hanne De Kort, Paula Elomaa, Timo Hytönen

## Abstract

Floral transition and flower bud development during autumn and winter are common in plants inhabiting temperate and cold climates. However, our understanding of the natural variation and underlying molecular mechanisms of such life-history strategy remain largely limited to Brassicaceae model species. To address this gap, we investigated flowering time variation across a broad geographical and bioclimatic range in *Fragaria vesca* (woodland strawberry), a perennial herb from the Rosaceae family. We found that the timing of floral transition and subsequent flowering in *F. vesca* populations is primarily shaped by population structure, reflecting postglacial colonization patterns from distinct refugia, and is further modulated by adaptations to winter temperatures. The association of increasing expression of *FvFT1*, the strawberry ortholog of *FLOWERING LOCUS T*, with delayed flowering in accessions from diverse climatic and genetic backgrounds suggested *FvFT1* as a major candidate gene regulating flowering time variation. We further demonstrated how distinct florigen and antiflorigen roles of FvFT1 are dependent on functional alleles of *F. vesca* TERMINAL FLOWER1 (FvTFL1) and how the epistatic relationship between *FvFT1* and *FvTFL1* controls adaptive flowering time variation by adjusting sensitivity to floral inductive photoperiod and vernalization. Our findings reveal a major molecular basis of how timing of floral transition has adapted to temperature in a Rosaceae model inhabiting multiple climatic zones and highlight lineage-specific adaptive mechanisms underlying convergent life-history strategy.

**Significance statement:** Molecular mechanisms underlying flowering time adaptation have been primarily investigated in annual plants that transit to flowering in spring. However, many perennial plant species in temperate climates form flower buds in autumn and winter to flower in the following spring. We uncover wide geographical and climatic patterns of flowering time adaptation in the perennial model species woodland strawberry. We report that natural variation in the expression of strawberry *FLOWERING LOCUS T* (*FvFT1*) gene originating ice ages ago and further driven by local temperature adaptations control flowering time variation in this species. Finally, we show how *FvFT1* may function as both flowering promoter and repressor depending on the genetic background, thus revealing a novel mechanism of flowering time adaptation.
