## Supplementary Tables for "*FvFT1-FvTFL1* epistasis drives flowering time adaptation in woodland strawberry"

### Sheet: INFO
	Supplemental Table S1	GAM estimates
	Supplemental Table S2	INLA estimates
	Supplemental Table S3	QTL effects
	Supplemental Table S4	Primers and Nanostring probe sequences
	Supplemental Table S5	Summary of statistics

### Sheet: Table S1
		Smooth term	Experiment	edf	Ref.df	F	p.value
		s(bio11)	Field (Aug-Oct)	2.58887	4	25.2146	2.22e-16
			Field (Aug-Jan)	2.16461	4	3.89857	0.00022746
			Field (Sep_Jun)	1.67583	4	3.52242	0.00023248
			SD 16C	2.37574	4	34.1906	2.22e-16
			LD 11C	2.03854	4	6.56681	1.1807e-06
			SD 11C/6C/-2C	1.54938	4	3.3606	0.00026913
		s(Latitude)	Field (Aug-Oct)	3.61164	4	13.6505	2.22e-16
			Field (Aug-Jan)	3.61715	4	4.80896	0.00035878
			Field (Sep_Jun)	1.71201	4	1.78807	0.0129912
			SD 16C	3.47958	4	24.4873	2.22e-16
			LD 11C	1.92948	4	3.62895	0.00029767
			SD 11C/6C/-2C	1.02501	4	1.70146	0.00522608

### Sheet: Table S2
		Model	Experiment	Parameter	mean	sd	0.025quant	0.5quant	0.975quant
		bio11	Field (Aug - Oct)	Intercept Eastern	43.099	1.447	40.256	43.1	45.94
				Intercept Western	41.288	0.802	39.712	41.288	42.863
				Slope Eastern	1.933	0.31	1.324	1.933	2.541
				Slope Western	0.541	0.212	0.124	0.541	0.957
			Field (Aug - Jan)	Intercept Eastern	30.508	0.804	28.93	30.508	32.085
				Intercept Western	29.743	0.444	28.872	29.743	30.614
				Slope Eastern	0.96	0.172	0.623	0.96	1.297
				Slope Western	-0.033	0.118	-0.265	-0.033	0.199
			Field (Sep - Jun)	Intercept Eastern	31.617	0.525	30.587	31.617	32.647
				Intercept Western	31.716	0.306	31.115	31.716	32.317
				Slope Eastern	0.59	0.104	0.386	0.59	0.794
				Slope Western	0.208	0.08	0.05	0.208	0.366
			SD 16C	Intercept Eastern	42.525	1.615	39.353	42.526	45.694
				Intercept Western	40.228	0.867	38.526	40.228	41.929
				Slope Eastern	2.186	0.345	1.508	2.186	2.864
				Slope Western	0.966	0.237	0.5	0.965	1.431
			LD 11C	Intercept Eastern	34.691	0.733	33.253	34.691	36.13
				Intercept Western	34.849	0.413	34.039	34.849	35.659
				Slope Eastern	1.073	0.156	0.765	1.073	1.38
				Slope Western	0.12	0.117	-0.109	0.12	0.349
			SD 11C/6C/-2C	Intercept Eastern	31.543	0.648	30.272	31.543	32.814
				Intercept Western	33.452	0.38	32.707	33.452	34.197
				Slope Eastern	0.429	0.125	0.184	0.429	0.675
				Slope Western	0.074	0.1	-0.122	0.074	0.27
			Average	Intercept Eastern	34.952	0.739	33.501	34.952	36.402
				Intercept Western	35.323	0.426	34.487	35.323	36.159
				Slope Eastern	0.979	0.143	0.698	0.979	1.26
				Slope Western	0.302	0.114	0.079	0.302	0.525
		Latitude	Field (Aug - Oct)	Intercept Eastern	60.186	7.996	44.434	60.206	75.823
				Intercept Western	48.113	4.73	38.811	48.119	57.383
				Slope Eastern	-0.402	0.131	-0.658	-0.402	-0.144
				Slope Western	-0.12	0.089	-0.294	-0.12	0.054
			Field (Aug - Jan)	Intercept Eastern	46.101	4.257	37.731	46.105	54.443
				Intercept Western	23.432	2.441	18.638	23.433	28.223
				Slope Eastern	-0.317	0.07	-0.453	-0.317	-0.18
				Slope Western	0.119	0.046	0.03	0.119	0.208
			Field (Sep - Jun)	Intercept Eastern	42.874	2.946	37.084	42.876	48.652
				Intercept Western	33.041	1.758	29.588	33.042	36.491
				Slope Eastern	-0.226	0.049	-0.321	-0.226	-0.131
				Slope Western	-0.021	0.033	-0.086	-0.021	0.043
			SD 16C	Intercept Eastern	68.257	9.079	50.35	68.287	85.994
				Intercept Western	56.689	5.041	46.77	56.697	66.561
				Slope Eastern	-0.563	0.15	-0.856	-0.564	-0.268
				Slope Western	-0.298	0.094	-0.483	-0.298	-0.113
			LD 11C	Intercept Eastern	53.151	4.021	45.244	53.156	61.03
				Intercept Western	35.27	2.392	30.572	35.271	39.962
				Slope Eastern	-0.371	0.066	-0.501	-0.371	-0.242
				Slope Western	-0.006	0.045	-0.094	-0.006	0.081
			SD 11C/6C/-2C	Intercept Eastern	39.037	3.535	32.091	39.04	45.969
				Intercept Western	35.656	2.105	31.521	35.657	39.787
				Slope Eastern	-0.154	0.058	-0.268	-0.154	-0.039
				Slope Western	-0.041	0.039	-0.118	-0.041	0.037
			Average	Intercept Eastern	52.15	4.159	43.972	52.154	60.301
				Intercept Western	39.162	2.474	34.302	39.163	44.015
				Slope Eastern	-0.352	0.068	-0.487	-0.353	-0.218
				Slope Western	-0.067	0.046	-0.158	-0.067	0.023

### Sheet: Table S3
	Population	Chr	Position Mbp	LCI Mbp	UCI Mbp	LOD
	IT7 x NOR15	4	30.0538	29.7815	30.7231	17.8225
	IT7 x NOR15	6	5.89859	0.688588	35.9803	7.1287
	NOR8 x IT4	2	28.0492	1.53387	28.9039	4.55561
	NOR8 x IT4	6	0.844334	0.823212	4.78271	5.95631
	NOR8 x IT4	7	19.0669	10.9401	22.109	4.77503

### Sheet: Table S4
			Primer/Probe	Seq	Type	Reference
			qFvFT1 (FvH4_6g00090) -F	CAATCTCTTGGCCGAAAACT	RT-qPCR	Koskela et al., 2012
			qFvFT1 (FvH4_6g00090) -R	TGAGCTCAAACCTTCCCAAG	RT-qPCR	Koskela et al., 2012
			qFvTFL1 (FvH4_6g18480) -F	AACGGCAGCAACAGGAAC	RT-qPCR	Koskela et al., 2012
			qFvTFL1 (FvH4_6g18480) -R	CTGGCACCACAGATGCTACA	RT-qPCR	Koskela et al., 2012
			qFvAP1 (FvH4_4g29600) -F	AGCTCAGGAGGTTCATGACTG	RT-qPCR	Koskela et al., 2012
			qFvAP1 (FvH4_4g29600) -R	TAAGGTCGAGCTGGTTCCTC	RT-qPCR	Koskela et al., 2012
			qFvMSI1 (FvH4_7g08380) -F	TCTCCACACCTTTGATTGCCA	RT-qPCR	Mouhu et al., 2009
			qFvMSI1 (FvH4_7g08380) -R	ACACCATCAGTCTCCTGCCAAG	RT-qPCR	Mouhu et al., 2009
			gFvTFL1 FvTFL1 (FvH4_6g18480) -F	TAGCTGTTGGAAGAGTCATAGG	genotyping (FAM-labeled)	Koskela et al., 2012
			gFvTFL1 FvTFL1 (FvH4_6g18480) -R	AACATCTGGGTCTGTCATTACC	genotyping	Koskela et al., 2012
			FvTFL1	AGGTTTGTGTTTGTTCTCTTCATGCAAAAACGAAGGCAGTCGGTGAACCCGCCTTCCTCAAGGGATCACTTCAACACCCGAACCTTCGCAGCCGAAAACG	Nanostring	this study
			FvAP1	ATATACTTGAACGCTATGAGAGGTACTCATATGCAGAGAGACAGCTAGTGGAACCTGATTTTGATTCACAGGGTAACTGGCCCTTCGAACATGCTAGGCT	Nanostring	this study
			FvMSI1	GCCATAAGGAGGAGGTTTTCCAAGTCGGTTGGAATCCCAAAAATGAGACTATATTAGCTTCTTGTTGTCTTGGCAGGAGACTGATGGTGTGGGATCTTAG	Nanostring	this study
			FvACTIN	TCTTACTGAGCGTGGATATTCTTTCACTACCACTGCTGAGCGTGAAATTGTTAGGGACATGAAGGAAAAACTTGCTTACATTGCCCTTGATTATGAGCAG	Nanostring	this study

### Sheet: Table S5
	Model/test	Contrast	Diff. Estimate	SE	df	t.ratio/z.ratio	p.value
	t-test	Eastern - Western (SD 16C)	-6.63016	1.47446	172	-4.49669	1.26518e-05
		Eastern - Western (LD 11C)	-4.19649	0.673266	173	-6.23304	3.38507e-09
		Eastern - Western (SD 11C 6C -2C)	-3.82106	0.558532	186	-6.84126	1.09905e-10
		Eastern - Western (Field Aug-Oct)	-5.82519	1.3252	179	-4.39569	1.88912e-05
		Eastern - Western (Field Aug-Jan)	-2.82828	0.69152	178	-4.08995	6.52722e-05
		Eastern - Western (Field Sep-Jun)	-2.67651	0.473148	184	-5.65682	5.81621e-08
	ANOVA and t-tests with tukey adjustment	Hap3 - (Hap2/3)	-1.49664	1.54217	191	-0.970476	0.926743
		Hap3 - Hap2	-1.1538	1.2554	191	-0.919069	0.941241
		Hap3 - (Hap1/3)	2.2986	2.06444	191	1.11343	0.875373
		Hap3 - (Hap1/2)	0.7381	1.63208	191	0.452244	0.997594
		Hap3 - Hap1	3.79643	1.21838	191	3.11596	0.0254391
		(Hap2/3) - Hap2	0.342846	1.13606	191	0.301786	0.999661
		(Hap2/3) - (Hap1/3)	3.79525	1.99412	191	1.90322	0.403364
		(Hap2/3) - (Hap1/2)	2.23474	1.54217	191	1.44909	0.696894
		(Hap2/3) - Hap1	5.29308	1.09502	191	4.83379	4.01298e-05
		Hap2 - (Hap1/3)	3.4524	1.78164	191	1.93777	0.382492
		Hap2 - (Hap1/2)	1.8919	1.2554	191	1.50701	0.660203
		Hap2 - Hap1	4.95023	0.629905	191	7.8587	4.11193e-12
		(Hap1/3) - (Hap1/2)	-1.5605	2.06444	191	-0.755897	0.974377
		(Hap1/3) - Hap1	1.49783	1.75575	191	0.853097	0.956895
		(Hap1/2) - Hap1	3.05833	1.21838	191	2.51016	0.126281
	GLM	IT17 x H4 - IT17 x 2.7.6 (LD17C)	N/A	N/A	N/A	N/A	N/A
		FIN56 x H4 - FIN56 x 2.7.6 (LD17C)	N/A	N/A	N/A	N/A	N/A
		IT17 x H4 - IT17 x 2.7.6 (SD17C)	9.25	2.54378	Inf	3.63632	0.00157575
		FIN56 x H4 - FIN56 x 2.7.6 (SD17C)	11.2	1.96864	Inf	5.6892	7.64673e-08
		IT17 x H4 - IT17 x 2.7.6 (LD11C)	11.0182	2.25102	Inf	4.89474	5.86547e-06
		FIN56 x H4 - FIN56 x 2.7.6 (LD11C)	10.9333	1.94136	Inf	5.63178	1.06833e-07
		IT17 x H4 - IT17 x 2.7.6 (SD11C)	9.6619	2.14328	Inf	4.50801	3.87377e-05
		FIN56 x H4 - FIN56 x 2.7.6 (SD11C)	10.8667	2.00333	Inf	5.4243	3.482e-07
	ANOVA and t-tests with tukey adjustment	TFL1/TFL1 - TFL1/TFL1+FT1-RNAi (LD17C)	N/A	N/A	N/A	N/A	N/A
		TFL1/tfl1 - TFL1/tfl1+FT1-RNAi (LD17C)	N/A	N/A	N/A	N/A	N/A
		tfl1/tfl1 - tfl1/tfl1+FT1-RNAi (LD17C)	-15.5	2.30579	18	-6.72221	2.6578e-06
		TFL1/TFL1 - TFL1/tfl1 (LD17C)	N/A	N/A	N/A	N/A	N/A
		TFL1/TFL1 - TFL1/TFL1+FT1-RNAi (SD17C)	5.5	1.91796	7	2.86763	0.0240734
		TFL1/tfl1 - TFL1/tfl1+FT1-RNAi (SD17C)	8.65	1.29035	16	6.70361	5.06782e-06
		tfl1/tfl1 - tfl1/tfl1+FT1-RNAi (SD17C)	-12.2	2.75197	18	-4.43319	0.000321023
		TFL1/TFL1 - TFL1/tfl1 (SD17C)	3.25	2.06211	9	1.57605	0.149468
		TFL1/TFL1 - TFL1/TFL1+FT1-RNAi (SD11C)	12.1	2.17281	18	5.56882	2.75765e-05
		TFL1/tfl1 - TFL1/tfl1+FT1-RNAi (SD11C)	9.4	1.2083	18	7.7795	3.6405e-07
		tfl1/tfl1 - tfl1/tfl1+FT1-RNAi (SD11C)	-14.8	2.09497	18	-7.06455	1.37336e-06
		TFL1/TFL1 - TFL1/tfl1 (SD11C)	10.1	1.91166	18	5.28337	5.04868e-05
		TFL1/TFL1 - TFL1/TFL1+FT1-RNAi (SD11C)	10.2778	2.67858	11	3.83702	0.0027607
		TFL1/tfl1 - TFL1/tfl1+FT1-RNAi (SD11C)	13.5	1.11206	18	12.1397	4.18771e-10
		tfl1/tfl1 - tfl1/tfl1+FT1-RNAi (SD11C)	-14.6	2.53246	18	-5.76515	1.82952e-05
		TFL1/TFL1 - TFL1/tfl1 (SD11C)	6.4	1.67245	12	3.82673	0.00240986
	ANOVA and t-tests with tukey adjustment	Italy - Norway (FvAP1 W0)	-3.65333	3.76714	4	-0.96979	0.387068
		Italy - Norway (FvAP1 W1)	-4.02778	1.54855	4	-2.60099	0.0599854
		Italy - Norway (FvAP1 W2)	-1.72	2.40508	4	-0.715152	0.514038
		Italy - Norway (FvAP1 W3)	-51.87	8.58331	4	-6.04312	0.0037819
		Italy - Norway (FvAP1 W4)	-200.306	17.2726	4	-11.5967	0.000315926
		Italy - Norway (FvTFL1 W0)	472.44	131.431	4	3.59458	0.0228682
		Italy - Norway (FvTFL1 W1)	292.709	95.0672	4	3.07897	0.0369687
		Italy - Norway (FvTFL1 W2)	256.058	39.1573	4	6.53922	0.00282619
		Italy - Norway (FvTFL1 W3)	113.794	21.1893	4	5.37037	0.00580589
		Italy - Norway (FvTFL1 W4)	66.04	17.1424	4	3.85244	0.0182645
	GLMM (Accessions/Population)	Italy - Norway	8.98509	1.53662	Inf	5.84731	4.99594e-09
